# Genetic factors driving multi-host infection in a core member of the root mycobiota

**DOI:** 10.1101/2025.12.01.690973

**Authors:** Ram-Sevak Raja-Kumar, Fantin Mesny, Arpan Kumar Basak, Jacy Newfeld, Guillaume Chesneau, Frederickson Entila, Tak Lee, Linda Rigerte, Stephanie Carvajal Acevedo, Bruno Hüttel, Pedro W. Crous, Jose G. Maciá-Vicente, Helen Stewart, Matthew Ryan, Ahmad M. Fakhoury, Soledad Sacristán, Isabelle Batisson, Stefano Dumontet, Wade H. Elmer, Jana Henzelyová, Joanna S. Kruszewska, Jessica M. Nelson, Cara M. Santelli, Markus Pauly, Antonio Molina, Kei Hiruma, Stéphane Hacquard

**Affiliations:** Max Planck Institute for Plant Breeding Research, 50829 Cologne, Germany; Malopolska Centre of Biotechnology, Jagiellonian University, Krakow, 30-387 Poland; Department of Life Sciences, Multidisciplinary Sciences, Graduate School of Arts and Sciences, The University of Tokyo, 3-8-1, Komaba, Meguro-ku, Tokyo 153-8902, Japan; Max Planck Genome Centre Cologne, Max Planck Institute for Plant Breeding Research, 50829 Cologne, Germany; Westerdijk Fungal Biodiversity Institute, P.O. Box 85167, 3508 AD Utrecht, The Netherlands; Microbiology, Department of Biology, Faculty of Science, Utrecht University, Padualaan 8, 3584 CT Utrecht, The Netherlands; Department of Genetics, Biochemistry and Microbiology, Forestry and Agricultural Biotechnology Institute (FABI), University of Pretoria, Pretoria, 0002, South Africa; Marine Sciences and Applied Biology, University of Alicante, PO Box 99, 03083 Alicante, Spain; CABI, Imperial site at Silwood Park, Buckhurst Rd, Ascot SL5 7PY, United Kingdom; School of Agricultural Sciences, Southern Illinois University, Carbondale, IL 62901, USA; Centro de Biotecnología y Genómica de Plantas, Universidad Politécnica de Madrid (UPM)-Instituto Nacional de Investigación y Tecnología Agraria y Alimentaria (INIA/CSIC), Campus Montegancedo-UPM, 28223-Pozuelo de Alarcón (Madrid), Spain; Departamento de Biotecnología-Biología Vegetal, Escuela Técnica Superior de Ingeniería Agronómica, Alimentaria y de Biosistemas, Universidad Politécnica de Madrid, 28040-Madrid, Spain; Université Clermont-Auvergne, CNRS, Laboratoire Microorganismes: Génome et Environnement, F-63000 Clermont-Ferrand, France; Department of Sciences and Technologies, University of Napoli ‘Parthenope’, Centro Direzionale, Isola C4, 80143 Napoli, Italy; Department of Plant Pathology and Ecology, The Connecticut Agricultural Experiment Station, New Haven, Connecticut 06504, USA; Department of Genetics, Institute of Biology and Ecology, Faculty of Science, Pavol Jozef Šafárik University in Košice, Mánesova 23, 04154, Košice, Slovakia; Institute of Biochemistry and Biophysics, Polish Academy of Sciences, Warsaw, Poland; Natural History Museum, University of Oslo, 0562 Oslo, Norway; Department of Earth and Environmental Sciences, University of Minnesota Twin Cities, Minneapolis, MN, USA; Institute of Plant Cell Biology and Biotechnology, Heinrich Heine University Düsseldorf, Düsseldorf, Germany; Cluster of Excellence on Plant Sciences (CEPLAS), Max Planck Institute for Plant Breeding Research, 50829 Cologne, Germany

## Abstract

Core members of the fungal root microbiota include pathogens capable of colonizing multiple hosts, yet the underlying genetic determinants remain unknown. We report that *Plectosphaerella cucumerina* is a core member of the *Arabidopsis thaliana* root microbiota displaying high pathogenic potential and multi-host colonization capabilities. Establishment of a *Plectosphaerella* reference culture collection, followed by whole-genome sequencing of 72 strains reveals subtle phenotypic and genotypic variation that associate with fungal phylogeny, but not host plant identity. Transcriptome profiling of a model *P. cucumerina* isolate in roots of multiple hosts identifies core and host-specific fungal processes linked to carbon catabolism and root cell wall deconstruction of the hosts. A fungal gene encoding a candidate β-1,3-glucanase (GH64) was identified as a key genetic factor driving infection and disease in plants that diverged 110 million years ago. The gene is enriched in plant-colonizing fungi and consistently functions as a disease determinant in the root pathogen *Colletotrichum incanum*. We conclude that diverse and tunable fungal repertoires of carbohydrate-active enzymes act as disease determinants and drive multi-host compatibility belowground.
