## Supplementary Table 3 for "Genetic factors driving multi-host infection in a core member of the root mycobiota"

### Sheet: Supplementary Table 3
Supplementary Table 3: Plectosphaerella isolates used in this study
P#	Source	Collaborator/contact person	Contact	Strain name	Host	Isolation site	Publication	Other name	ENA Sample ID
1	Parthenope University of Naples	Stefano Dumontet	stefano.dumontet@uniparthenope.it	8-10	damp tip of a calthemite straw stalactite	Naples, Italy	https://doi.org/10.1016/j.ibiod.2019.03.005		ERS25050747
2	Universite Clermont Auvergne	Isabelle Batisson	isabelle.batisson@uca.fr	AR1	submerged Alnus leaf	France	https://doi.org/10.3389/fmicb.2018.03167		ERS25050748
3	Westerdijk Fungal Biodiversity Institute	Pedro Crous	p.crous@wi.knaw.nl	CBS 286.64	Hair root of Nicotiana tabacum	Heverlee, Belgium			ERS25050749
4	Westerdijk Fungal Biodiversity Institute	Pedro Crous	p.crous@wi.knaw.nl	CBS 101958	Endophyte in leaves and stems of Galium spurium	Alberta, Canada			ERS25050750
5	Westerdijk Fungal Biodiversity Institute	Pedro Crous	p.crous@wi.knaw.nl	CBS 400.58	Lycopersicon esculentum	Canada			ERS25050751
6	Westerdijk Fungal Biodiversity Institute	Pedro Crous	p.crous@wi.knaw.nl	CBS 367.73	Viola odorata	Egypt			ERS25050752
7	Westerdijk Fungal Biodiversity Institute	Pedro Crous	p.crous@wi.knaw.nl	CBS 131739	Collar of Cucumis melo	Foggia, Italy 41.450000 N 15.533330 E			ERS25050753
8	Westerdijk Fungal Biodiversity Institute	Pedro Crous	p.crous@wi.knaw.nl	CBS 137.37	Paper	Pisa, Italy			ERS25050754
9	Westerdijk Fungal Biodiversity Institute	Pedro Crous	p.crous@wi.knaw.nl	CBS 146211	Carica papaya	Mexico		CPC 15979	ERS25050755
10	Westerdijk Fungal Biodiversity Institute	Pedro Crous	p.crous@wi.knaw.nl	CBS 146213	Begonia sp.	Netherlands		CPC 34755	ERS25050756
11	Westerdijk Fungal Biodiversity Institute	Pedro Crous	p.crous@wi.knaw.nl	CBS 146215	Carex	Netherlands		CPC 34096	ERS25051817
12	Westerdijk Fungal Biodiversity Institute	Pedro Crous	p.crous@wi.knaw.nl	CBS 146214	Hebe sp.	Netherlands		CPC 35056	ERS25051818
13	Westerdijk Fungal Biodiversity Institute	Pedro Crous	p.crous@wi.knaw.nl	CBS 146216	Hebe sp.	Netherlands		CPC 35054	ERS25051819
14	Westerdijk Fungal Biodiversity Institute	Pedro Crous	p.crous@wi.knaw.nl	CBS 146210	Petroselinum crispum	Netherlands		CPC 35048	ERS25051820
15	Westerdijk Fungal Biodiversity Institute	Pedro Crous	p.crous@wi.knaw.nl	CBS 355.36	Root of Viola tricolor	Netherlands			ERS25051821
16	MPIPZ	Stephane Hacquard	hacquard@mpipz.mpg.de	MPI-CAGE-AT-0016	Arabidopsis thaliana	Cologne, Germany	https://doi.org/10.1038/s41467-021-27479-y		SAMN06296410
17	Westerdijk Fungal Biodiversity Institute	Pedro Crous	p.crous@wi.knaw.nl	CBS 567.78	Unknown fungus	USSR			ERS25051822
18	Westerdijk Fungal Biodiversity Institute	Pedro Crous	p.crous@wi.knaw.nl	CBS 632.94	Arabidopsis sp.	Switzerland			ERS25051823
19	Westerdijk Fungal Biodiversity Institute	Pedro Crous	p.crous@wi.knaw.nl	CBS 101014	Arabidopsis thaliana	Switzerland			ERS25051824
20	Westerdijk Fungal Biodiversity Institute	Pedro Crous	p.crous@wi.knaw.nl	CBS 619.74	Leaf of Pyrus malus	Basel, Switzerland			ERS25051825
21	Westerdijk Fungal Biodiversity Institute	Pedro Crous	p.crous@wi.knaw.nl	CBS 137.33	Nicotiana tabacum	Bristol, England			ERS25052975
22	Westerdijk Fungal Biodiversity Institute	Pedro Crous	p.crous@wi.knaw.nl	CBS 146212	Rubus phoenicolasius	USA		CPC 25081	ERS25052976
23	Westerdijk Fungal Biodiversity Institute	Pedro Crous	p.crous@wi.knaw.nl	CBS 139.60	Unknown	USA			ERS25052977
24	University of Alicante	Jose Macia-Vicente	jose.maciavicente@ua.es	P1868	Microthlaspi perfoliatum	Bulgaria 42.57 N 22.69 E	https://doi.org/10.1111/1462-2920.13112	DSM 110859	ERS25052978
25	University of Alicante	Jose Macia-Vicente	jose.maciavicente@ua.es	P6208	Brassica napus	France 48.80 N 7.18 E	https://doi.org/10.1080/17550874.2018.1504332	DSM 110857	ERS25052979
26	University of Alicante	Jose Macia-Vicente	jose.maciavicente@ua.es	P2062	Microthlaspi perfoliatum	France 47.20 N 5.43 E	https://doi.org/10.1111/1462-2920.13112	DSM 110858	ERS25052980
27	University of Alicante	Jose Macia-Vicente	jose.maciavicente@ua.es	P6215	Brassica napus	Germany 49.52 N 9.40 E	https://doi.org/10.1080/17550874.2018.1504332	DSM 110848	ERS25052981
28	University of Alicante	Jose Macia-Vicente	jose.maciavicente@ua.es	P1943	Microthlaspi perfoliatum	Germany 50.37 N 7.22 E	https://doi.org/10.1111/1462-2920.13112	DSM 110850	ERS25052982
29	University of Alicante	Jose Macia-Vicente	jose.maciavicente@ua.es	P2540	Microthlaspi perfoliatum	Greece 38.91 N 21.83 E	https://doi.org/10.1111/1462-2920.13112	DSM 110833	ERS25052983
30	University of Minnesota	Cara Santelli	santelli@umn.edu	DS2psM2a2	AMD passive treatment system	USA			(Available through JGI Mycocosm with ID Plecu1)
31	The Connecticut Agricultural Experiment Station	Wade Elmer	Wade.Elmer@ct.gov	PcCAES1	Heuchera sanguine	New England, USA	https://doi.org/10.1111/jph.12867		ERS25052984
32	Southern Illinois University Carbondale	Ahmad Fakhoury	amfakhou@siu.edu	MNSO1_2_1	Glycine max	Minnesota, USA			ERS25052985
33	Southern Illinois University Carbondale	Ahmad Fakhoury	amfakhou@siu.edu	W_ILSO2_5_4	Glycine max	Illinois, USA			ERS25052986
34	Southern Illinois University Carbondale	Ahmad Fakhoury	amfakhou@siu.edu	W_MNSO2_5_25	Glycine max	Minnesota, USA			ERS25052987
35	Hermiston Agricultural Research & Extension Center, Oregon State University	Hannah Rivedal	rivedalh@oregonstate.edu	J55	Cucurbita moshata	Oregon, USA 44.529483 N -123.370432 E	https://doi.org/10.1094/PBIOMES-11-18-0056-R		ERS25052988
36	Hermiston Agricultural Research & Extension Center, Oregon State University	Hannah Rivedal	rivedalh@oregonstate.edu	I652	Cucurbita maxima	Oregon, USA 45.050674 N -122.803997 E	https://doi.org/10.1094/PBIOMES-11-18-0056-R		ERS25052989
38	Hermiston Agricultural Research & Extension Center, Oregon State University	Hannah Rivedal	rivedalh@oregonstate.edu	K107	Cucurbita pepo	Oregon, USA 44.477608 N -122.781642 E	https://doi.org/10.1094/PBIOMES-11-18-0056-R		ERS25052990
39	Hermiston Agricultural Research & Extension Center, Oregon State University	Hannah Rivedal	rivedalh@oregonstate.edu	M118	Cucurbita maxima	Oregon, USA 45.23516 N -122.916037 E	https://doi.org/10.1094/PBIOMES-11-18-0056-R		ERS25052991
40	Institute of Biochemistry and Biophysisc Polish Academy of Sciences	Joanna Kruszewska	jsk@ibb.waw.pl	IBBPKBobr2	soil	Kampinos Forest, Poland	https://doi.org/10.2166/wh.2020.096		ERS25052992
41	Pavol Jozef Šafárik University in Košice	Jana Henzelyova	jana.henzelyova@upjs.sk	2SF1-3	Hypericum maculatum	Botanical Garden UPJŠ, Slovakia	https://doi.org/10.1055/a-1130-4703		ERS25052993
42	Maastricht University	Jessica Nelson	nelson.bryo@gmail.com	JN0335	Marchantia polymorpha	Tenessee University Bryophytes garden 35.95713, -83.92493	https://doi.org/10.1111/nph.15012		ERS25052994
43	MPIPZ	Stephane Hacquard	hacquard@mpipz.mpg.de	MPI-PUGE-AT-0043	Arabidopsis thaliana	Pulheim, Germany			ERS25053112
44	CABI	Helen Stewart	h.stewart@cabi.org	IMI312228	Dancus carota	Denmark			ERS25052995
45	CABI	Helen Stewart	h.stewart@cabi.org	IMI312232	Hordeum	Denmark			ERS25052996
46	CABI	Helen Stewart	h.stewart@cabi.org	IMI358508		United Kingdom			ERS25052997
47	CABI	Helen Stewart	h.stewart@cabi.org	IMI506094b	Senecio vulgaris	United Kingdom			ERS25052998
48	ICMP – Landcare Research	Bevan Weir	WeirB@landcareresearch.co.nz	ICMP16464	Solanum tuberosum	Mid Canterbury, New Zealand			ERS25052999
49	ICMP – Landcare Research	Bevan Weir	WeirB@landcareresearch.co.nz	ICMP15226	Papaver nudicaule	Auckland, New Zealand			ERS25053000
50	ICMP – Landcare Research	Bevan Weir	WeirB@landcareresearch.co.nz	ICMP10923	Anthurium	Fiji Islands			ERS25053001
51	DSMZ		contact@dsmz.de	DSM3048	soil	unknown			ERS25053095
52	Centro de Biotecnología y Genómica de Plantas (CBGP, UPM - INIA/CSIC)	Antonio Molina/Soledad Sacristan	antonio.molina@upm.es/soledad.sacristan@upm.es	Pc2127/DSM2127	wheat bulb fly	unknown	https://doi.org/10.1094/MPMI-03-20-0057-R		ERS25053096
54	NARO Genbank	Shoshi Kikuchi	skikuchi@affrc.go.jp	MAFF238632	Persian buttercup	Chiba, Japan			ERS25053097
55	NARO Genbank	Shoshi Kikuchi	skikuchi@affrc.go.jp	MAFF306720	Cucumber	Chiba, Japan			ERS25053098
56	NARO Genbank	Shoshi Kikuchi	skikuchi@affrc.go.jp	MAFF238634	Bell pepper	Ehime, Japan			ERS25053099
57	NARO Genbank	Shoshi Kikuchi	skikuchi@affrc.go.jp	MAFF238969	Oriental pickling melon	Ibaraki, Japan			ERS25053100
58	NARO Genbank	Shoshi Kikuchi	skikuchi@affrc.go.jp	MAFF241235	Turnip rape	Ibaraki, Japan			ERS25053101
59	NARO Genbank	Shoshi Kikuchi	skikuchi@affrc.go.jp	MAFF238964	Radish	Kanagawa, Japan			ERS25053102
60	NARO Genbank	Shoshi Kikuchi	skikuchi@affrc.go.jp	MAFF240260	Radish	Kanagawa, Japan			ERS25053103
61	NARO Genbank	Shoshi Kikuchi	skikuchi@affrc.go.jp	MAFF241233	Common plum	Kanagawa, Japan			ERS25053104
62	NARO Genbank	Shoshi Kikuchi	skikuchi@affrc.go.jp	MAFF238968	Cucumber	Mie, Japan			ERS25053105
63	NARO Genbank	Shoshi Kikuchi	skikuchi@affrc.go.jp	MAFF238966	Radish	Miyazaki, Japan			ERS25053106
64	NARO Genbank	Shoshi Kikuchi	skikuchi@affrc.go.jp	MAFF238802	Curcuma	Okinawa, Japan			ERS25053107
65	NARO Genbank	Shoshi Kikuchi	skikuchi@affrc.go.jp	MAFF240789	Turnip	Okinawa, Japan			ERS25053108
66	NARO Genbank	Shoshi Kikuchi	skikuchi@affrc.go.jp	MAFF243382	Potato	Okinawa, Japan			ERS25053109
67	NARO Genbank	Shoshi Kikuchi	skikuchi@affrc.go.jp	MAFF244724	Bergamot mint, orange mint	Tokyo, Japan			ERS25053110
68	Centro de Biotecnología y Genómica de Plantas (CBGP, UPM - INIA/CSIC)	Antonio Molina/Soledad Sacristan	antonio.molina@upm.es/soledad.sacristan@upm.es	PcBMM	Arabidopsis thaliana	Switzerland	https://doi.org/10.1094/MPMI-03-20-0057-R		ERS25053111
117	MPIPZ	Stephane Hacquard	hacquard@mpipz.mpg.de	MPI-SDFR-AT-0117	Arabidopsis thaliana	Saint-Die, France	https://doi.org/10.1038/s41467-021-27479-y		SAMN12812804
143	MPIPZ	Stephane Hacquard	hacquard@mpipz.mpg.de	MPI-CAGE-AT-0143	Arabidopsis thaliana	Cologne, Germany			ERS15396667
340	MPIPZ	Stephane Hacquard	hacquard@mpipz.mpg.de	MPI-FR1-AT-0340	Arabidopsis thaliana	Toulouse, France			SAMEA12383894
421	MPIPZ	Stephane Hacquard	hacquard@mpipz.mpg.de	MPI-SP2-AT-0421	Arabidopsis thaliana	Spain			SAMEA12383895
455	MPIPZ	Stephane Hacquard	hacquard@mpipz.mpg.de	MPI-SP2-AT-0455	Arabidopsis thaliana	Spain			SAMEA12383896
612	MPIPZ	Stephane Hacquard	hacquard@mpipz.mpg.de	MPI-SW4-AT-0612	Arabidopsis thaliana	Sweden			ERS25053113
