## Supplementary Table 5 for "Genetic factors driving multi-host infection in a core member of the root mycobiota"

### Sheet: Supplementary_Table_7
Supplementary Table 5: Primers used in generating/screening mutant lines of P. cucumerina and C. incanum.
P. cucumerina
Primer/oligo names	Sequence	Use
GH64_1_DDNA_F	ATGAAGCTTCTTACCATCATCTTGTCTCTT	Amplification of Donor DNA cassette
GH64_1_ DDNA_R	TGGGTGGTGAGGATGATGTCC	Amplification of Donor DNA cassette
GH64_2_ DDNA_F	GCGCGTAGACGGTCGAC	Amplification of Donor DNA cassette
GH64_2_ DDNA_R	CCTGGTCGACGTACGTCG	Amplification of Donor DNA cassette
GH64_3_ DDNA_F	GGAGCGGTCGATCGGC	Amplification of Donor DNA cassette
GH64_3_ DDNA_R	GGGTTGATGCCGGCGTAG	Amplification of Donor DNA cassette
PL11_2_1_ DDNA_F	CCAACGTCCCTCGCTCG	Amplification of Donor DNA cassette
PL11_2_1_ DDNA_R	CCGGAGCGTCCTGGTTG	Amplification of Donor DNA cassette
PL11_2_2_ DDNA_F	CGCCTTCAACGTCTACCGC	Amplification of Donor DNA cassette
PL11_2_2_ DDNA_R	CGACGACGGGACGGAC	Amplification of Donor DNA cassette
PL11_2_3_ DDNA_F	CGCCAAGATGGATCCCACCC	Amplification of Donor DNA cassette
PL11_2_3_ DDNA_R	CGTCGCCGGGAGTCG	Amplification of Donor DNA cassette
CPCR_GH64_F	GGATCACGGGTCAGTAGCAG	Genotyping
CPCR_GH64_R	TGTACAGAGGGTTGGTTCGG	Genotyping
CPCR_PL11_2_F	GATGAGGAGGGACGAACCTTG	Genotyping
CPCR_PL11_2_R	ATTAGATACCCGTTGGCGGT	Genotyping
Constant oligo sequene	AAAAGCACCGACTCGGTGCCACTTTTTCAAGTTGATAACGGACTAGCCTTATTTTAACTTGCTATTTCTAGCTCTAAAAC	Constant oligos for sgRNA synthesis
sgRNA_ GH64_1	AAGCTAATACGACTCACTATAGGAAGCCCTTGTACTATCACGAGTTTTAGAGCTAGAAATAGCAAG	sgRNA targeting GH64
sgRNA_ GH64_2	AAGCTAATACGACTCACTATAGGGTATTCGGCGACAACACACGGGTTTTAGAGCTAGAAATAGCAAG	sgRNA targeting GH64
sgRNA_ GH64_3	AAGCTAATACGACTCACTATAGGCAATGCAGTGCGACGCCCAGTTTTAGAGCTAGAAATAGCAAG	sgRNA targeting GH64
sgRNA_ PL11_2_1	AAGCTAATACGACTCACTATAGGACTGCCAGGCCGACATGAGGGTTTTAGAGCTAGAAATAGCAAG	sgRNA targeting PL11_2
sgRNA_ PL11_2_2	AAGCTAATACGACTCACTATAGGAGTTTGTGCCGGCTGTGAGGGTTTTAGAGCTAGAAATAGCAAG	sgRNA targeting PL11_2
sgRNA_PL11_2_3	AAGCTAATACGACTCACTATAGGAGTACTCGAGCAGACCGCTAGTTTTAGAGCTAGAAATAGCAAG	sgRNA targeting PL11_2
HA5'_GH64_1	ATGAAGCTTCTTACCATCATCTTGTCTCTTTTCACTCTTATCAGTGCCATACGCTGGCAG	Homology arm 5' GH64_1
HA5'_GH64_2	GCGCGTAGACGGTCGACCCTGGGCGTCGCACTGCATTGCAGGATCAAACGGGCGACTCCT	Homology arm 5' GH64_2
HA5'_GH64_3	GGAGCGGTCGATCGGCTCTGCTCATCGCTCGCGGCGCAGGGGCGCGTAGACGGTCGACCC	Homology arm 5' GH64_3
HA3'_GH64_1	TGGCAGCAAGTACATCATCGCGCACCCCGGCAGCGTCGAGGACATCATCCTCACCACCCA	Homology arm 3' GH64_1
HA3'_GH64_2	TCTACGCCGGCATCAACCCCGGGGCCTTCTCGTCCTACTGGGCGACGTACGTCGACCAGG	Homology arm 3' GH64_2
HA3'_GH64_3	AGGATCAAACGGGCGACTCCTCCGTGTGTTGTCGCCGAATATCTACGCCGGCATCAACCC	Homology arm 3' GH64_3
HA5'_PL11_2_1	CCAACGTCCCTCGCTCGTCGCTTACATGAAGAACCGCCAGAGCAACGGCGCTTTCAACCT	Homology arm 5' PL11_2_1
HA5'_PL11_2_2	CGCCTTCAACGTCTACCGCTCCGCCGCCGGCGGCACCCCCGCCAAGCTCAACGCCAACCC	Homology arm 5' PL11_2_2
HA5'_PL11_2__3	CGCCAAGATGGATCCCACCCGTGCCGGTCTTCAGGGCTTCGCCGTGCAGCAGGACAACCC	Homology arm 5' PL11_2_3
HA3'_PL11_2_1	TCTCCGGCACCGCCCTGACCATGCAGTGGAAGTGGCGACGCGACAACCAGGACGCTCCGG	Homology arm 3' PL11_2_1
HA3'_PL11_2_2	ACCTCGACCGCACCGCCAACCTCGCTCAGCGCAACACGTACACTGTCCGTCCCGTCGTCG	Homology arm 3' PL11_2_2
HA3'_PL11_2_3	ACTACGACGCGACACAAGGTCAAATCCTGTGGAAGCACACTGCCTCGACTCCCGGCGACG	Homology arm 3' PL11_2_3
C. incanum
Primer name	Sequence	Use
CiGH64_5F	TATCGATACCGTCGACGGATCTCGCCCGTTTATGCA	Knock-out
CiGH64_5R	ACCAGTTAACGTCGACGCTTTTCGACTCCAACCCGA	Knock-out
CiGH64_3F	ATCAGTTAACGTCGACGGATCGTCAACTTCCGGGTC	Knock-out
CiGH64_3R	CCCCCTCGAGGTCGACATACCATAACAGCGGGAGGC	Knock-out
CiGH64_mid3F	GAGAAGTGAGAAGCGGGATTG	Genotyping
CiGH64_mid3R	CCGAAAAGGGAACAAGTGCA	Genotyping
CiGH64_intF	GCCAAACGACAGGAGGTTGT	Genotyping
CiGH64_intR	TTGACGATCCCCCAGATTGC	Genotyping
CiGH64_outF	TCACCCGAGAATCCGAAAGC	Genotyping
CiGH64_outR	CGTTCTTCTTCAGCACGCAG	Genotyping
pBIGF	TCTGCGAGGGAGATGATATTTG	Genotyping
pBIGR	TTAAGGGAGTCACGTTATGACC	Genotyping
HygF	GTAGTGTATTGACCGATTCCTTGC	Genotyping
HygR	ACGCGGATTTCGGCTCCAACAA	Genotyping
CiGH64_qPCR_F	GCTGTTGAAGGTGAACTCGC	qRT-PCR
CiGH64_qPCR_R	GGAAGTTGACGATCCCCCAG	qRT-PCR
CiACT_F	CTCGTTATCGACAATGGTTC	qRT-PCR
CiACT_R	GAGTCCTTCTGGCCCATAC	qRT-PCR
AtACT_F	ACCTTGCTGGACGTGACCTTACTGAT	qRT-PCR
AtACT_R	GTTGTCTCGTGGATTCCAGCAGCTT	qRT-PCR
NbACT_F	CCACATGCCATTCTCCGTCT	qRT-PCR
NbACT_R	TCCCTGACAATTTCCCGCTC	qRT-PCR
