## Supplementary Table 1 for "Genetic factors driving multi-host infection in a core member of the root mycobiota"

### Sheet: Supplementary Table 1
Supplementary Table 1: Core fungal ASVs detected in A. thaliana roots based on two previous studies
zOTUs (Root)	RA (Root)	prevalence (Root)	Taxonomy								Hit with CC	# hits with CC (97%)
Zotu2	0.0536215	1	k__Fungi	p__Ascomycota	c__Sordariomycetes	o__Hypocreales	f__Nectriaceae	g__Fusarium	s__	0.67	yes	52
Zotu9	0.0269037	0.979167	k__Fungi	p__Ascomycota	c__Sordariomycetes	o__Hypocreomycetidae	f__Plectosphaerellaceae	g__Plectosphaerella	s__	0.97	yes	106
Zotu1	0.112582	0.923611	k__Fungi	p__Ascomycota	c__Ascomycota	o__Ascomycota	f__Ascomycota	g__Ilyonectria	s__macrodidyma	0.98	yes	16
Zotu6	0.0202407	0.869949	k__Fungi	p__Ascomycota	c__Sordariomycetes	o__Hypocreales	f__Nectriaceae	g__Gibberella	s__	0.55	yes	52
Zotu3	0.0532117	0.868056	k__Fungi	p__Ascomycota	c__Sordariomycetes	o__Hypocreales	f__Nectriaceae	g__Gibberella	s__avenaceum	0.86	yes	14
Zotu370	0.00473275	0.791667	k__Fungi	p__Ascomycota	c__Dothideomycetes	o__Pleosporales	f__Pleosporaceae	g__Dendryphion	s__nanum	1.0	yes	1
Zotu121	0.00309573	0.75	k__Fungi	p__Ascomycota	c__Dothideomycetes	o__Dothideomycetes	f__Pseudeurotiaceae	g__Pseudeurotium	s__BEA_2010	0.65	no	0
Zotu172	0.00481584	0.75	k__Fungi	p__Ascomycota	c__	o__	f__	g__	s__	0.55	no	0
Zotu265	0.0125085	0.75	k__Fungi	p__Ascomycota	c__	o__	f__	g__	s__	0.84	no	0
Zotu4	0.0636045	0.744949	k__Fungi	p__Ascomycota	c__Leotiomycetes	o__Helotiales	f__Helotiales	g__Tetracladium	s__maxilliforme	0.84	no	0
Zotu5	0.0136815	0.712121	k__Fungi	p__Zygomycota	c__Mucoromycotina	o__Mortierellales	f__Mortierellaceae	g__Mortierella	s__elongata	0.98	yes	1
Zotu14	0.00848328	0.6875	k__Fungi	p__Zygomycota	c__Mucoromycotina	o__Mortierellales	f__Mortierellaceae	g__Mortierella	s__minutissima	0.87	no	0
Zotu202	0.00714917	0.6875	k__Fungi	p__Ascomycota	c__Dothideomycetes	o__Pleosporales	f__Sporormiaceae	g__Preussia	s__	0.92	no	0
Zotu277	0.00811534	0.6875	k__Fungi	p__Ascomycota	c__	o__	f__	g__	s__	0.57	no	0
Zotu412	0.00479719	0.6875	k__Fungi	p__Basidiomycota	c__Agaricomycetes	o__Agaricales	f__Bolbitiaceae	g__Agrocybe	s__smithii	0.73	no	0
Zotu586	0.00225196	0.6875	k__Fungi	p__Basidiomycota	c__Tremellomycetes	o__Tremellales	f__Tremellales	g__g1	s__victoriae	1.0	no	0
Zotu72	0.00286145	0.6875	k__Fungi	p__	c__	o__	f__	g__	s__	1.0	no	0
Zotu91	0.00250911	0.6875	k__Fungi	p__Zygomycota	c__Mucoromycotina	o__Mortierellales	f__Mortierellaceae	g__Mortierella	s__alpina	0.92	no	0
Zotu970	0.0189348	0.6875	k__Fungi	p__Ascomycota	c__Sordariomycetes	o__Sordariales	f__Lasiosphaeriaceae	g__	s__	0.91	no	0
Zotu140	0.0115479	0.685606	k__Fungi	p__Ascomycota	c__Sordariomycetes	o__Hypocreomycetidae	f__Plectosphaerellaceae	g__Verticillium	s__dahliae	0.9	yes	13
Zotu98	0.0301236	0.682449	k__Fungi	p__Ascomycota	c__Dothideomycetes	o__Pleosporales	f__Lophiostomataceae	g__Herpotrichia	s__juniperi	1.0	no	0
Zotu20	0.00431249	0.664773	k__Fungi	p__Zygomycota	c__Mucoromycotina	o__Mortierellales	f__Mortierellaceae	g__Mortierella	s__alpina	0.88	no	0
Zotu141	0.00572269	0.625	k__Fungi	p__Zygomycota	c__Mucoromycotina	o__Mortierellales	f__Mortierellaceae	g__Mortierella	s__	0.99	no	0
Zotu142	0.0532049	0.625	k__Fungi	p__Ascomycota	c__Sordariomycetes	o__Sordariales	f__Lasiosphaeriaceae	g__	s__	0.94	no	0
Zotu296	0.00545523	0.625	k__Fungi	p__Ascomycota	c__Dothideomycetes	o__Pleosporales	f__Sporormiaceae	g__Preussia	s__terricola	0.99	no	0
Zotu485	0.0294922	0.625	k__Fungi	p__Ascomycota	c__Leotiomycetes	o__Helotiales	f__Helotiales	g__Cadophora	s__luteo_olivacea	0.7	no	0
Zotu32	0.0188972	0.616793	k__Fungi	p__Ascomycota	c__Sordariomycetes	o__Hypocreales	f__Nectriaceae	g__Neonectria	s__radicicola	0.74	yes	5
Zotu152	0.0103483	0.609217	k__Fungi	p__Ascomycota	c__Ascomycota	o__Ascomycota	f__Ascomycota	g__Ilyonectria	s__estremocensis	0.53	yes	16
Zotu192	0.00694727	0.57702	k__Fungi	p__Ascomycota	c__Sordariomycetes	o__Hypocreales	f__Nectriaceae	g__Fusarium	s__venenatum	0.98	yes	1
Zotu1038	0.00543844	0.5625	k__Fungi	p__	c__	o__	f__	g__	s__	1.0	no	0
Zotu127	0.0150943	0.5625	k__Fungi	p__Basidiomycota	c__	o__	f__	g__	s__	0.61	no	0
Zotu1274	0.00233752	0.5625	k__Fungi	p__Ascomycota	c__Lecanoromycetes	o__Lecanorales	f__Ramalinaceae	g__Bacidina	s__sulphurella	0.79	no	0
Zotu1639	0.00305676	0.5625	k__Fungi	p__	c__	o__	f__	g__	s__	1.0	no	0
Zotu1731	0.00223918	0.5625	k__Fungi	p__Ascomycota	c__	o__	f__	g__	s__	0.51	no	0
Zotu1787	0.00259785	0.5625	k__Fungi	p__	c__	o__	f__	g__	s__	1.0	no	0
Zotu254	0.00379782	0.5625	k__Fungi	p__	c__	o__	f__	g__	s__	1.0	no	0
Zotu3328	0.00315652	0.5625	k__Fungi	p__	c__	o__	f__	g__	s__	1.0	no	0
Zotu417	0.00676382	0.5625	k__Fungi	p__	c__	o__	f__	g__	s__	1.0	no	0
Zotu434	0.0145493	0.5625	k__Fungi	p__Basidiomycota	c__	o__	f__	g__	s__	0.57	no	0
Zotu523	0.0314337	0.5625	k__Fungi	p__Basidiomycota	c__Agaricomycetes	o__Agaricales	f__Marasmiaceae	g__Calyptella	s__capula	1.0	no	0
Zotu542	0.00297308	0.5625	k__Fungi	p__	c__	o__	f__	g__	s__	1.0	no	0
Zotu653	0.00475309	0.5625	k__Fungi	p__Ascomycota	c__Leotiomycetes	o__Helotiales	f__	g__	s__	0.67	no	0
Zotu700	0.00406636	0.5625	k__Fungi	p__	c__	o__	f__	g__	s__	1.0	no	0
Zotu85	0.0141395	0.5625	k__Fungi	p__	c__	o__	f__	g__	s__	1.0	no	0
Zotu871	0.0134145	0.5625	k__Fungi	p__Ascomycota	c__Pezizomycotina	o__Pezizomycotina	f__Pezizomycotina	g__	s__	0.75	no	0
Zotu990	0.00364045	0.5625	k__Fungi	p__Basidiomycota	c__Microbotryomycetes	o__Leucosporidiales	f__Leucosporidiaceae	g__Leucosporidiella	s__	0.69	no	0
Zotu11	0.00585454	0.561869	k__Fungi	p__Ascomycota	c__Dothideomycetes	o__	f__	g__	s__	1.0	yes	12
Zotu70	0.015135	0.559343	k__Fungi	p__Ascomycota	c__Sordariomycetes	o__Hypocreomycetidae	f__Plectosphaerellaceae	g__Plectosphaerella	s__	0.98	yes	106
Zotu40	0.048134	0.556818	k__Fungi	p__Ascomycota	c__	o__	f__	g__	s__	1.0	yes	1
Zotu923	0.00591094	0.552083	k__Fungi	p__Ascomycota	c__Sordariomycetes	o__Lulworthiales	f__Lulworthiaceae	g__Zalerion	s__varium	0.68	yes	2
Zotu57	0.0142229	0.547348	k__Fungi	p__Ascomycota	c__Dothideomycetes	o__Pleosporales	f__Leptosphaeriaceae	g__Paraphoma	s__chrysanthemicola	1.0	yes	6
Zotu16	0.00322229	0.539773	k__Fungi	p__Basidiomycota	c__Tremellomycetes	o__Tremellales	f__Tremellales	g__g1	s__aerius	1.0	no	0
Zotu52	0.0754084	0.53851	k__Fungi	p__	c__	o__	f__	g__	s__	1.0	no	0
Zotu595	0.00680718	0.53851	k__Fungi	p__Ascomycota	c__Dothideomycetes	o__Pleosporales	f__Lophiostomataceae	g__Herpotrichia	s__juniperi	1.0	no	0
Zotu67	0.00681262	0.526515	k__Fungi	p__Ascomycota	c__Leotiomycetes	o__Helotiales	f__Helotiales	g__Tetracladium	s__furcatum	1.0	no	0
Zotu131	0.026768	0.525568	k__Fungi	p__Ascomycota	c__Leotiomycetes	o__Helotiales	f__Helotiaceae	g__Crocicreas	s__coronatum	0.77	no	0
Zotu15	0.00500126	0.522096	k__Fungi	p__Ascomycota	c__Dothideomycetes	o__Capnodiales	f__Mycosphaerellaceae	g__Davidiella	s__tassiana	0.76	no	0
Zotu63	0.0204141	0.51452	k__Fungi	p__Ascomycota	c__Ascomycota	o__Ascomycota	f__Ascomycota	g__Ilyonectria	s__robusta	0.75	yes	1
Zotu13	0.00380254	0.514205	k__Fungi	p__Ascomycota	c__Pezizomycotina	o__Pezizomycotina	f__Pezizomycotina	g__Dokmaia	s__monthadangii	1.0	no	0
Zotu46	0.0352198	0.514205	k__Fungi	p__Basidiomycota	c__Agaricomycetes	o__Cantharellales	f__Ceratobasidiaceae	g__Ceratobasidium	s__AG_K	0.77	no	0
Zotu60	0.0125346	0.510417	k__Fungi	p__Ascomycota	c__Dothideomycetes	o__Pleosporales	f__Pleosporales	g__Phoma	s__exigua	0.93	yes	14
Zotu1093	0.00402552	0.5	k__Fungi	p__Ascomycota	c__Pezizomycetes	o__Pezizales	f__Pyronemataceae	g__Tricharina	s__ochroleuca	0.99	no	0
Zotu12	0.00216241	0.5	k__Fungi	p__Ascomycota	c__Ascomycota	o__Ascomycota	f__Ascomycota	g__Ilyonectria	s__macrodidyma	0.96	yes	16
Zotu1911	0.00278374	0.5	k__Fungi	p__	c__	o__	f__	g__	s__	1.0	no	0
Zotu227	0.0158421	0.5	k__Fungi	p__Ascomycota	c__	o__	f__	g__	s__	0.61	no	0
Zotu243	0.00271988	0.5	k__Fungi	p__Ascomycota	c__	o__	f__	g__	s__	0.94	no	0
Zotu252	0.00910359	0.5	k__Fungi	p__Ascomycota	c__Dothideomycetes	o__Pleosporales	f__Pleosporaceae	g__Leptosphaerulina	s__chartarum	1.0	no	0
Zotu2559	0.00216644	0.5	k__Fungi	p__Ascomycota	c__	o__	f__	g__	s__	0.52	no	0
Zotu3190	0.00367558	0.5	k__Fungi	p__Basidiomycota	c__Agaricomycetes	o__	f__	g__	s__	1.0	no	0
Zotu322	0.00438598	0.5	k__Fungi	p__	c__	o__	f__	g__	s__	1.0	no	0
Zotu335	0.00315425	0.5	k__Fungi	p__	c__	o__	f__	g__	s__	1.0	no	0
Zotu383	0.00350386	0.5	k__Fungi	p__Basidiomycota	c__Agaricomycetes	o__	f__	g__	s__	0.61	no	0
Zotu422	0.00877823	0.5	k__Fungi	p__Ascomycota	c__Sordariomycetes	o__Sordariales	f__	g__	s__	0.78	no	0
Zotu507	0.0158298	0.5	k__Fungi	p__Basidiomycota	c__Agaricomycetes	o__Agaricales	f__Psathyrellaceae	g__Coprinopsis	s__	0.84	yes	4
Zotu786	0.00270861	0.5	k__Fungi	p__Ascomycota	c__Dothideomycetes	o__Pleosporales	f__Sporormiaceae	g__Preussia	s__funiculata	0.75	no	0
Zotu906	0.00366982	0.5	k__Fungi	p__Ascomycota	c__Pezizomycotina	o__Pezizomycotina	f__Pezizomycotina	g__Torula	s__caligans	1.0	no	0
Zotu670	0.00964051	0.497159	k__Fungi	p__Basidiomycota	c__Agaricomycetes	o__Cantharellales	f__Ceratobasidiaceae	g__Thanatephorus	s__solani	0.95	no	0
Zotu19	0.00668925	0.496212	k__Fungi	p__Ascomycota	c__Sordariomycetes	o__Hypocreales	f__Nectriaceae	g__Gibberella	s__	0.68	yes	4
Zotu522	0.00961987	0.482323	k__Fungi	p__Ascomycota	c__Leotiomycetes	o__Helotiales	f__Helotiales	g__Tetracladium	s__setigerum	0.58	no	0
Zotu59	0.0245745	0.480114	k__Fungi	p__	c__	o__	f__	g__	s__	1.0	no	0
Zotu17	0.0128512	0.46149	k__Fungi	p__Ascomycota	c__Dothideomycetes	o__Pleosporales	f__Leptosphaeriaceae	g__Peyronellaea	s__pomorum	0.5	yes	9
Zotu1121	0.0637158	0.454545	k__Fungi	p__Basidiomycota	c__Agaricomycetes	o__Agaricales	f__Psathyrellaceae	g__Psathyrella	s__pygmaea	0.57	no	0
Zotu1595	0.00542835	0.454545	k__Fungi	p__Ascomycota	c__Leotiomycetes	o__Helotiales	f__	g__	s__	0.64	no	0
Zotu171	0.0258624	0.454545	k__Fungi	p__Basidiomycota	c__	o__	f__	g__	s__	0.68	no	0
Zotu209	0.00297764	0.454545	k__Fungi	p__Ascomycota	c__Eurotiomycetes	o__Eurotiomycetes	f__Eurotiomycetes	g__Sarcinomyces	s__petricola	0.69	no	0
Zotu270	0.0128488	0.454545	k__Fungi	p__Ascomycota	c__Dothideomycetes	o__Capnodiales	f__	g__	s__	0.55	no	0
Zotu27	0.00529797	0.451705	k__Fungi	p__Ascomycota	c__Sordariomycetes	o__Hypocreales	f__Nectriaceae	g__Gibberella	s__intricans	0.77	yes	4
Zotu18	0.0579481	0.450126	k__Fungi	p__Ascomycota	c__Leotiomycetes	o__Helotiales	f__Helotiales	g__Leptodontidium	s__orchidicola	0.59	yes	3
Zotu31	0.0363843	0.445707	k__Fungi	p__Ascomycota	c__Dothideomycetes	o__Pleosporales	f__Pleosporaceae	g__Drechslera	s__	0.5	no	0
Zotu134	0.0303122	0.440657	k__Fungi	p__Ascomycota	c__Sordariomycetes	o__Xylariales	f__Hyponectriaceae	g__Microdochium	s__bolleyi	1.0	no	0
Zotu58	0.0582632	0.440657	k__Fungi	p__	c__	o__	f__	g__	s__	1.0	no	0
Zotu1912	0.0023101	0.4375	k__Fungi	p__	c__	o__	f__	g__	s__	1.0	no	0
Zotu193	0.00964291	0.4375	k__Fungi	p__Ascomycota	c__	o__	f__	g__	s__	0.79	no	0
Zotu253	0.00258991	0.4375	k__Fungi	p__Basidiomycota	c__Microbotryomycetes	o__Leucosporidiales	f__Leucosporidiaceae	g__Mastigobasidium	s__intermedium	1.0	no	0
Zotu371	0.0311432	0.4375	k__Fungi	p__	c__	o__	f__	g__	s__	1.0	no	0
Zotu3774	0.00269894	0.4375	k__Fungi	p__Basidiomycota	c__Tremellomycetes	o__Tremellales	f__Tremellales	g__g1	s__flavescens	0.7	no	0
Zotu431	0.00397323	0.4375	k__Fungi	p__	c__	o__	f__	g__	s__	1.0	no	0
Zotu453	0.0148801	0.4375	k__Fungi	p__	c__	o__	f__	g__	s__	1.0	no	0
Zotu53	0.0052995	0.4375	k__Fungi	p__Ascomycota	c__Leotiomycetes	o__Helotiales	f__Helotiales	g__	s__	0.59	no	0
Zotu681	0.00297613	0.4375	k__Fungi	p__Basidiomycota	c__	o__	f__	g__	s__	0.7	no	0
Zotu738	0.00296419	0.4375	k__Fungi	p__Ascomycota	c__Dothideomycetes	o__Pleosporales	f__Pleosporaceae	g__Curvularia	s__inaequalis	0.66	no	0
Zotu863	0.00377019	0.4375	k__Fungi	p__Basidiomycota	c__Agaricomycetes	o__	f__	g__	s__	0.5	no	0
Zotu26	0.0584267	0.436237	k__Fungi	p__Ascomycota	c__Dothideomycetes	o__Pleosporales	f__Pleosporaceae	g__Embellisia	s__chlamydospora	0.96	yes	23
Zotu99	0.0129358	0.434659	k__Fungi	p__Ascomycota	c__Dothideomycetes	o__Pleosporales	f__Pleosporaceae	g__Alternaria	s__longipes	0.8	yes	7
Zotu8	0.0105474	0.426768	k__Fungi	p__Ascomycota	c__Sordariomycetes	o__Xylariales	f__Amphisphaeriaceae	g__Truncatella	s__angustata	1.0	yes	1
Zotu260	0.00541278	0.421717	k__Fungi	p__Ascomycota	c__Sordariomycetes	o__Hypocreales	f__Nectriaceae	g__Neonectria	s__radicicola	0.74	yes	5
Zotu103	0.00798364	0.420455	k__Fungi	p__Zygomycota	c__Mucoromycotina	o__Mortierellales	f__Mortierellaceae	g__Mortierella	s__	0.99	no	0
Zotu213	0.0147463	0.420455	k__Fungi	p__	c__	o__	f__	g__	s__	1.0	no	0
Zotu30	0.00375938	0.420455	k__Fungi	p__Ascomycota	c__Sordariomycetes	o__Hypocreales	f__Bionectriaceae	g__Bionectria	s__ochroleuca	0.75	no	0
Zotu43	0.0032741	0.420455	k__Fungi	p__Basidiomycota	c__Tremellomycetes	o__Tremellales	f__Tremellales	g__g1	s__victoriae	1.0	no	0
Zotu33	0.049907	0.417929	k__Fungi	p__Ascomycota	c__Dothideomycetes	o__Pleosporales	f__Venturiaceae	g__Protoventuria	s__Protoventuria	0.99	yes	3
Zotu54	0.00453302	0.417614	k__Fungi	p__Ascomycota	c__Sordariomycetes	o__Hypocreomycetidae	f__Plectosphaerellaceae	g__Verticillium	s__nigrescens	0.94	yes	6
Zotu64	0.0169167	0.417614	k__Fungi	p__	c__	o__	f__	g__	s__	1.0	no	0
Zotu62	0.00282942	0.416667	k__Fungi	p__Zygomycota	c__Mucoromycotina	o__Mortierellales	f__Mortierellaceae	g__Mortierella	s__	1.0	no	0
Zotu89	0.00826119	0.416667	k__Fungi	p__Ascomycota	c__Dothideomycetes	o__Pleosporales	f__Pleosporales	g__Phoma	s__epicoccina	0.61	no	0
Zotu245	0.0138844	0.414773	k__Fungi	p__Ascomycota	c__Dothideomycetes	o__Pleosporales	f__Phaeosphaeriaceae	g__Ophiosphaerella	s__agrostis	0.63	no	0
Zotu637	0.00272729	0.405934	k__Fungi	p__Ascomycota	c__	o__	f__	g__	s__	0.99	no	0
Zotu159	0.0176107	0.40404	k__Fungi	p__Ascomycota	c__Dothideomycetes	o__Pleosporales	f__Pleosporales	g__Pyrenochaeta	s__	0.56	yes	2
Zotu36	0.00526416	0.403409	k__Fungi	p__Ascomycota	c__Sordariomycetes	o__Hypocreales	f__Nectriaceae	g__Fusarium	s__	0.67	no	0
Zotu74	0.0413187	0.401515	k__Fungi	p__Ascomycota	c__Leotiomycetes	o__Helotiales	f__	g__	s__	0.89	no	0
Zotu41	0.0475234	0.400884	k__Fungi	p__Basidiomycota	c__	o__	f__	g__	s__	0.59	no	0
Zotu640	0.00631551	0.400568	k__Fungi	p__Basidiomycota	c__Tremellomycetes	o__Tremellales	f__Tremellales	g__g1	s__podzolicus	0.99	no	0
Zotu45	0.0150426	0.396465	k__Fungi	p__Ascomycota	c__Dothideomycetes	o__Pleosporales	f__Pleosporales	g__Phoma	s__radicina	1.0	yes	4
Zotu169	0.0400154	0.394571	k__Fungi	p__	c__	o__	f__	g__	s__	1.0	no	0
Zotu118	0.00341916	0.389205	k__Fungi	p__Zygomycota	c__Mucoromycotina	o__Mortierellales	f__Mortierellaceae	g__Mortierella	s__elongata	0.94	yes	1
Zotu274	0.00326416	0.389205	k__Fungi	p__Ascomycota	c__	o__	f__	g__	s__	0.78	no	0
Zotu35	0.00512381	0.389205	k__Fungi	p__Ascomycota	c__Sordariomycetes	o__Hypocreales	f__Nectriaceae	g__Fusarium	s__culmorum	0.87	no	0
Zotu106	0.0300574	0.378788	k__Fungi	p__Ascomycota	c__Leotiomycetes	o__Helotiales	f__Vibrisseaceae	g__Phialocephala	s__TV_2003	0.86	yes	26
Zotu2907	0.00156937	0.378788	k__Fungi	p__Ascomycota	c__Sordariomycetes	o__Hypocreales	f__Nectriaceae	g__Gibberella	s__	0.72	no	0
Zotu1166	0.00365764	0.375	k__Fungi	p__Ascomycota	c__	o__	f__	g__	s__	1.0	no	0
Zotu1188	0.00544974	0.375	k__Fungi	p__Ascomycota	c__Leotiomycetes	o__Leotiomycetes	f__Leotiomycetes	g__Leohumicola	s__	0.57	no	0
Zotu1214	0.00392999	0.375	k__Fungi	p__	c__	o__	f__	g__	s__	1.0	no	0
Zotu13194	0.00300905	0.375	k__Fungi	p__	c__	o__	f__	g__	s__	1.0	no	0
Zotu1325	0.00266881	0.375	k__Fungi	p__Ascomycota	c__Sordariomycetes	o__	f__	g__	s__	0.81	no	0
Zotu1970	0.00358363	0.375	k__Fungi	p__Ascomycota	c__Sordariomycetes	o__Hypocreales	f__	g__	s__	0.66	no	0
Zotu2029	0.00559212	0.375	k__Fungi	p__Ascomycota	c__Eurotiomycetes	o__Eurotiales	f__Trichocomaceae	g__Paecilomyces	s__marquandii	0.97	no	0
Zotu221	0.00372433	0.375	k__Fungi	p__Ascomycota	c__Sordariomycetes	o__Hypocreales	f__Hypocreaceae	g__Acrostalagmus	s__luteoalbus	0.99	no	0
Zotu225	0.00369716	0.375	k__Fungi	p__Basidiomycota	c__Tremellomycetes	o__Trichosporonales	f__Trichosporonaceae	g__Trichosporon	s__loubieri	0.56	no	0
Zotu3697	0.00307947	0.375	k__Fungi	p__Basidiomycota	c__Agaricomycetes	o__	f__	g__	s__	0.54	no	0
Zotu407	0.00375842	0.375	k__Fungi	p__	c__	o__	f__	g__	s__	1.0	no	0
Zotu47	0.0058252	0.375	k__Fungi	p__Ascomycota	c__Eurotiomycetes	o__Eurotiales	f__Trichocomaceae	g__Paecilomyces	s__carneus	1.0	no	0
Zotu567	0.0044121	0.375	k__Fungi	p__	c__	o__	f__	g__	s__	1.0	no	0
Zotu575	0.00270187	0.375	k__Fungi	p__Basidiomycota	c__Agaricomycetes	o__Cantharellales	f__Ceratobasidiaceae	g__Ceratobasidium	s__cereale	0.62	no	0
Zotu646	0.0037976	0.375	k__Fungi	p__	c__	o__	f__	g__	s__	1.0	no	0
Zotu771	0.00920659	0.375	k__Fungi	p__	c__	o__	f__	g__	s__	1.0	no	0
Zotu819	0.00256497	0.375	k__Fungi	p__Ascomycota	c__	o__	f__	g__	s__	0.79	no	0
Zotu982	0.00388318	0.375	k__Fungi	p__Ascomycota	c__Dothideomycetes	o__Pleosporales	f__Sporormiaceae	g__Preussia	s__terricola	0.98	no	0
Zotu10	0.00431982	0.366477	k__Fungi	p__Basidiomycota	c__Tremellomycetes	o__Filobasidiales	f__Filobasidiaceae	g__g2	s__terreus	1.0	no	0
Zotu1322	0.00909021	0.363636	k__Fungi	p__Ascomycota	c__	o__	f__	g__	s__	0.82	no	0
Zotu1530	0.0481298	0.363636	k__Fungi	p__Basidiomycota	c__Agaricomycetes	o__Agaricales	f__Psathyrellaceae	g__Psathyrella	s__pygmaea	0.63	no	0
Zotu1673	0.00496683	0.363636	k__Fungi	p__Basidiomycota	c__Agaricomycetes	o__Agaricales	f__Lycoperdaceae	g__Lycoperdon	s__ericaeum	1.0	no	0
Zotu1697	0.00230899	0.363636	k__Fungi	p__Ascomycota	c__	o__	f__	g__	s__	0.5	no	0
Zotu1718	0.00586257	0.363636	k__Fungi	p__Ascomycota	c__Eurotiomycetes	o__Eurotiales	f__Trichocomaceae	g__	s__	1.0	no	0
Zotu1975	0.00437262	0.363636	k__Fungi	p__Basidiomycota	c__Agaricomycetes	o__Agaricales	f__Lycoperdaceae	g__Lycoperdon	s__ericaeum	1.0	no	0
Zotu2166	0.017173	0.363636	k__Fungi	p__Ascomycota	c__	o__	f__	g__	s__	0.69	no	0
Zotu2388	0.00303357	0.363636	k__Fungi	p__Ascomycota	c__Leotiomycetes	o__Helotiales	f__	g__	s__	0.87	no	0
Zotu2690	0.00212476	0.363636	k__Fungi	p__Basidiomycota	c__Agaricomycetes	o__Agaricales	f__Cortinariaceae	g__Galerina	s__pseudomycenopsis	0.58	no	0
Zotu3074	0.00343611	0.363636	k__Fungi	p__Ascomycota	c__Sordariomycetes	o__Sordariales	f__	g__	s__	0.67	no	0
Zotu3323	0.00276477	0.363636	k__Fungi	p__	c__	o__	f__	g__	s__	1.0	no	0
Zotu3487	0.00185997	0.363636	k__Fungi	p__Ascomycota	c__	o__	f__	g__	s__	0.53	no	0
Zotu403	0.00205261	0.363636	k__Fungi	p__Ascomycota	c__Eurotiomycetes	o__Chaetothyriales	f__Herpotrichiellaceae	g__Cladophialophora	s__chaetospira	1.0	no	0
Zotu410	0.00489859	0.363636	k__Fungi	p__Basidiomycota	c__Agaricomycetes	o__Agaricales	f__Strophariaceae	g__Psilocybe	s__montana	1.0	no	0
Zotu5481	0.00192588	0.363636	k__Fungi	p__Basidiomycota	c__Tremellomycetes	o__Tremellales	f__Tremellales	g__g1	s__podzolicus	0.62	no	0
Zotu667	0.00524725	0.363636	k__Fungi	p__Ascomycota	c__Dothideomycetes	o__Pleosporales	f__Venturiaceae	g__Sympoventuria	s__capensis	0.5	no	0
Zotu808	0.0023446	0.363636	k__Fungi	p__Ascomycota	c__	o__	f__	g__	s__	0.7	no	0
Zotu958	0.00258545	0.363636	k__Fungi	p__Ascomycota	c__Dothideomycetes	o__Pleosporales	f__Sporormiaceae	g__Preussia	s__minima	0.86	no	0
Zotu179	0.00576084	0.357955	k__Fungi	p__Ascomycota	c__Sordariomycetes	o__Xylariales	f__Hyponectriaceae	g__Monographella	s__nivale	0.7	no	0
Zotu535	0.00359184	0.357955	k__Fungi	p__Ascomycota	c__Sordariomycetes	o__	f__	g__	s__	0.98	no	0
Zotu175	0.00253162	0.354167	k__Fungi	p__Ascomycota	c__Dothideomycetes	o__Pleosporales	f__Sporormiaceae	g__Preussia	s__funiculata	0.68	no	0
Zotu61	0.00533685	0.345328	k__Fungi	p__Ascomycota	c__Sordariomycetes	o__Hypocreales	f__Nectriaceae	g__Fusarium	s__	0.72	yes	2
Zotu286	0.0334366	0.340909	k__Fungi	p__Ascomycota	c__Dothideomycetes	o__Pleosporales	f__Venturiaceae	g__Protoventuria	s__Protoventuria	0.98	yes	3
Zotu24	0.00671599	0.338384	k__Fungi	p__Ascomycota	c__Eurotiomycetes	o__Chaetothyriales	f__Herpotrichiellaceae	g__Exophiala	s__KL_2011f	0.99	no	0
Zotu56	0.00326325	0.338068	k__Fungi	p__Ascomycota	c__Sordariomycetes	o__Hypocreales	f__Hypocreaceae	g__Trichoderma	s__evansii	0.78	no	0
Zotu51	0.00545501	0.33649	k__Fungi	p__Ascomycota	c__Dothideomycetes	o__Pleosporales	f__Pleosporales	g__Phoma	s__selaginellicola	0.91	yes	1
Zotu178	0.025245	0.327652	k__Fungi	p__Ascomycota	c__Leotiomycetes	o__Helotiales	f__Helotiaceae	g__Varicosporium	s__elodeae	0.97	no	0
Zotu877	0.00392827	0.326705	k__Fungi	p__Basidiomycota	c__Tremellomycetes	o__Tremellales	f__Tremellales	g__g1	s__festucosus	0.67	no	0
Zotu261	0.0055445	0.317551	k__Fungi	p__Ascomycota	c__Sordariomycetes	o__Hypocreales	f__Nectriaceae	g__Neonectria	s__lucida	0.74	no	0
Zotu34	0.00377529	0.317551	k__Fungi	p__Ascomycota	c__Sordariomycetes	o__Hypocreomycetidae	f__Plectosphaerellaceae	g__	s__	0.61	yes	6
Zotu186	0.00332557	0.315657	k__Fungi	p__Zygomycota	c__Mucoromycotina	o__Mortierellales	f__Mortierellaceae	g__Mortierella	s__alpina	0.99	no	0
Zotu39	0.0538544	0.315657	k__Fungi	p__Ascomycota	c__Dothideomycetes	o__Pleosporales	f__Pleosporales	g__Phoma	s__eupyrena	0.85	yes	1
Zotu1045	0.00879756	0.3125	k__Fungi	p__Basidiomycota	c__Agaricomycetes	o__Auriculariales	f__Auriculariales	g__Protomerulius	s__caryae	0.61	yes	1
Zotu1128	0.00238848	0.3125	k__Fungi	p__Ascomycota	c__Sordariomycetes	o__Sordariales	f__Lasiosphaeriaceae	g__Cercophora	s__coprophila	0.8	no	0
Zotu129	0.00521785	0.3125	k__Fungi	p__Ascomycota	c__Sordariomycetes	o__Sordariomycetidae	f__Apiosporaceae	g__Arthrinium	s__sacchari	0.88	no	0
Zotu161	0.00388686	0.3125	k__Fungi	p__Ascomycota	c__	o__	f__	g__	s__	0.91	no	0
Zotu1766	0.00271457	0.3125	k__Fungi	p__Ascomycota	c__Eurotiomycetes	o__Eurotiomycetes	f__Eurotiomycetes	g__Sarcinomyces	s__petricola	0.61	no	0
Zotu188	0.00881739	0.3125	k__Fungi	p__Ascomycota	c__Dothideomycetes	o__Pleosporales	f__Phaeosphaeriaceae	g__Phaeosphaeria	s__	0.63	no	0
Zotu2283	0.00371765	0.3125	k__Fungi	p__	c__	o__	f__	g__	s__	1.0	no	0
Zotu2331	0.00531082	0.3125	k__Fungi	p__Ascomycota	c__Dothideomycetes	o__	f__	g__	s__	0.75	no	0
Zotu23662	0.0027034	0.3125	k__Fungi	p__	c__	o__	f__	g__	s__	1.0	no	0
Zotu2722	0.00448241	0.3125	k__Fungi	p__Basidiomycota	c__	o__	f__	g__	s__	0.61	no	0
Zotu378	0.00517223	0.3125	k__Fungi	p__Zygomycota	c__Mucoromycotina	o__Mortierellales	f__Mortierellaceae	g__Mortierella	s__elongata	0.83	no	0
Zotu4319	0.0114254	0.3125	k__Fungi	p__Ascomycota	c__Saccharomycetes	o__Saccharomycetales	f__Pichiaceae	g__Pichia	s__jadinii	1.0	no	0
Zotu4565	0.00439051	0.3125	k__Fungi	p__Glomeromycota	c__Glomeromycetes	o__Glomerales	f__Glomeraceae	g__Rhizophagus	s__43205	0.62	no	0
Zotu604	0.00727898	0.3125	k__Fungi	p__Ascomycota	c__Leotiomycetes	o__	f__	g__	s__	0.94	no	0
Zotu660	0.00422727	0.3125	k__Fungi	p__Ascomycota	c__	o__	f__	g__	s__	0.55	no	0
Zotu697	0.00396612	0.3125	k__Fungi	p__Ascomycota	c__Dothideomycetes	o__Pleosporales	f__Lophiostomataceae	g__Massarina	s__igniaria	0.75	no	0
Zotu781	0.00506411	0.3125	k__Fungi	p__Ascomycota	c__Sordariomycetes	o__Hypocreales	f__Nectriaceae	g__Fusarium	s__	0.5	no	0
Zotu814	0.00360492	0.3125	k__Fungi	p__Basidiomycota	c__	o__	f__	g__	s__	0.57	no	0
Zotu888	0.00434767	0.3125	k__Fungi	p__	c__	o__	f__	g__	s__	1.0	no	0
Zotu916	0.0041144	0.3125	k__Fungi	p__Basidiomycota	c__	o__	f__	g__	s__	0.55	no	0
Zotu96	0.004793	0.3125	k__Fungi	p__	c__	o__	f__	g__	s__	1.0	no	0
Zotu88	0.0187487	0.309659	k__Fungi	p__	c__	o__	f__	g__	s__	1.0	no	0
Zotu42	0.0212678	0.308712	k__Fungi	p__Ascomycota	c__Pezizomycotina	o__Pezizomycotina	f__Pezizomycotina	g__Chalara	s__	0.77	no	0
Zotu25	0.116786	0.301136	k__Fungi	p__Basidiomycota	c__Agaricomycetes	o__Cantharellales	f__Ceratobasidiaceae	g__Thanatephorus	s__solani	1.0	no	0
Zotu1175	0.00938769	0.299242	k__Fungi	p__	c__	o__	f__	g__	s__	1.0	no	0
Zotu1760	0.00607475	0.295455	k__Fungi	p__Ascomycota	c__	o__	f__	g__	s__	0.97	no	0
Zotu3706	0.00317865	0.295455	k__Fungi	p__	c__	o__	f__	g__	s__	1.0	no	0
Zotu283	0.00413056	0.291667	k__Fungi	p__Ascomycota	c__Sordariomycetes	o__Sordariales	f__Lasiosphaeriaceae	g__Podospora	s__communis	0.64	no	0
Zotu207	0.0314933	0.290404	k__Fungi	p__Ascomycota	c__Dothideomycetes	o__Dothideomycetes	f__Dothideomycetes	g__Monodictys	s__arctica	0.97	no	0
Zotu1155	0.0071087	0.278409	k__Fungi	p__Ascomycota	c__Sordariomycetes	o__Sordariales	f__Lasiosphaeriaceae	g__Podospora	s__tetraspora	1.0	no	0
Zotu2170	0.00214999	0.272727	k__Fungi	p__Ascomycota	c__Leotiomycetes	o__	f__	g__	s__	0.5	no	0
Zotu3312	0.00203103	0.272727	k__Fungi	p__	c__	o__	f__	g__	s__	1.0	no	0
Zotu4737	0.00186393	0.272727	k__Fungi	p__Basidiomycota	c__Agaricomycetes	o__	f__	g__	s__	0.73	no	0
Zotu247	0.00372688	0.270833	k__Fungi	p__Ascomycota	c__Eurotiomycetes	o__Chaetothyriales	f__Herpotrichiellaceae	g__Exophiala	s__opportunistica	1.0	no	0
Zotu200	0.00656742	0.261995	k__Fungi	p__Ascomycota	c__Leotiomycetes	o__Helotiales	f__Helotiales	g__Tetracladium	s__	1.0	no	0
Zotu1159	0.0254274	0.261364	k__Fungi	p__Basidiomycota	c__Agaricomycetes	o__Corticiales	f__Corticiaceae	g__Rhizoctonia	s__	0.56	no	0
Zotu1476	0.00362449	0.25	k__Fungi	p__Ascomycota	c__Leotiomycetes	o__Helotiales	f__Helotiales	g__Cadophora	s__luteo_olivacea	1.0	no	0
Zotu2352	0.00884811	0.25	k__Fungi	p__Basidiomycota	c__	o__	f__	g__	s__	0.57	no	0
Zotu2938	0.00367914	0.25	k__Fungi	p__Glomeromycota	c__Glomeromycetes	o__Glomerales	f__Glomeraceae	g__Glomus	s__SUN_2011	0.69	no	0
Zotu3178	0.00285378	0.25	k__Fungi	p__Basidiomycota	c__	o__	f__	g__	s__	0.59	no	0
Zotu3961	0.00732431	0.25	k__Fungi	p__Basidiomycota	c__Agaricomycetes	o__Cantharellales	f__Ceratobasidiaceae	g__Ceratobasidium	s__AG_A	0.7	no	0
Zotu5727	0.00476538	0.25	k__Fungi	p__Ascomycota	c__Saccharomycetes	o__Saccharomycetales	f__Saccharomycetales	g__Wickerhamomyces	s__anomalus	1.0	no	0
Zotu574	0.00356276	0.25	k__Fungi	p__Ascomycota	c__	o__	f__	g__	s__	0.66	no	0
Zotu603	0.00800918	0.25	k__Fungi	p__Ascomycota	c__Dothideomycetes	o__Pleosporales	f__Phaeosphaeriaceae	g__Ophiosphaerella	s__agrostis	0.7	no	0
Zotu840	0.00517689	0.25	k__Fungi	p__Basidiomycota	c__Agaricomycetes	o__Agaricales	f__Pluteaceae	g__Volvopluteus	s__gloiocephalus	1.0	no	0
Zotu983	0.00378037	0.25	k__Fungi	p__Ascomycota	c__Leotiomycetes	o__Helotiales	f__Helotiales	g__Tetracladium	s__marchalianum	0.82	no	0
Zotu164	0.00571712	0.247159	k__Fungi	p__Basidiomycota	c__Tremellomycetes	o__Filobasidiales	f__Filobasidiaceae	g__g2	s__stepposus	0.98	no	0
Zotu157	0.007895	0.245581	k__Fungi	p__Ascomycota	c__	o__	f__	g__	s__	0.94	no	0
Zotu244	0.00431004	0.244318	k__Fungi	p__Ascomycota	c__Sordariomycetes	o__Hypocreales	f__Hypocreaceae	g__Trichoderma	s__ovalisporum	0.87	yes	1
Zotu23	0.00441407	0.243687	k__Fungi	p__Basidiomycota	c__Tremellomycetes	o__Tremellales	f__Tremellales	g__g1	s__terricola	1.0	no	0
Zotu1373	0.00983331	0.241793	k__Fungi	p__Ascomycota	c__	o__	f__	g__	s__	0.5	no	0
Zotu109	0.00443158	0.232955	k__Fungi	p__Zygomycota	c__Mucoromycotina	o__Mortierellales	f__Mortierellaceae	g__Mortierella	s__alpina	0.8	no	0
Zotu66	0.00769697	0.232955	k__Fungi	p__	c__	o__	f__	g__	s__	1.0	no	0
Zotu81	0.00673679	0.232955	k__Fungi	p__	c__	o__	f__	g__	s__	1.0	no	0
Zotu114	0.00526022	0.232323	k__Fungi	p__Zygomycota	c__Mucoromycotina	o__Mortierellales	f__Mortierellaceae	g__Mortierella	s__elongata	0.98	yes	1
Zotu135	0.00335776	0.230114	k__Fungi	p__Ascomycota	c__Leotiomycetes	o__Helotiales	f__Helotiales	g__Tetracladium	s__	0.68	no	0
Zotu4684	0.00582088	0.230114	k__Fungi	p__Ascomycota	c__	o__	f__	g__	s__	0.73	no	0
Zotu137	0.00413642	0.229167	k__Fungi	p__Ascomycota	c__Leotiomycetes	o__Leotiomycetes	f__Leotiomycetes	g__Leohumicola	s__	0.73	no	0
Zotu587	0.00543229	0.229167	k__Fungi	p__Ascomycota	c__Dothideomycetes	o__Pleosporales	f__Pleosporales	g__Periconia	s__macrospinosa	1.0	no	0
Zotu341	0.00432916	0.227273	k__Fungi	p__Ascomycota	c__Sordariomycetes	o__Sordariales	f__Chaetomiaceae	g__Trichocladium	s__opacum	1.0	no	0
Zotu28	0.0163387	0.224747	k__Fungi	p__Basidiomycota	c__Agaricomycetes	o__Corticiales	f__Corticiaceae	g__Rhizoctonia	s__AG_C	0.82	no	0
Zotu2489	0.0101016	0.22096	k__Fungi	p__	c__	o__	f__	g__	s__	1.0	no	0
Zotu11289	0.00361159	0.215909	k__Fungi	p__	c__	o__	f__	g__	s__	1.0	no	0
Zotu220	0.014731	0.215909	k__Fungi	p__Ascomycota	c__Leotiomycetes	o__Helotiales	f__	g__	s__	0.68	no	0
Zotu77	0.00350758	0.215909	k__Fungi	p__	c__	o__	f__	g__	s__	1.0	no	0
Zotu29	0.00585875	0.213068	k__Fungi	p__	c__	o__	f__	g__	s__	1.0	no	0
Zotu472	0.0159	0.213068	k__Fungi	p__Basidiomycota	c__Agaricomycetes	o__Agaricales	f__Marasmiaceae	g__	s__	0.82	no	0
Zotu554	0.0030504	0.213068	k__Fungi	p__Ascomycota	c__Dothideomycetes	o__Pleosporales	f__	g__	s__	0.5	no	0
Zotu579	0.0186718	0.213068	k__Fungi	p__Ascomycota	c__Dothideomycetes	o__Pleosporales	f__	g__	s__	0.65	yes	7
Zotu624	0.02157	0.213068	k__Fungi	p__Ascomycota	c__Sordariomycetes	o__	f__	g__	s__	0.96	no	0
Zotu82	0.00543002	0.21149	k__Fungi	p__Basidiomycota	c__Agaricomycetes	o__Corticiales	f__Corticiaceae	g__Rhizoctonia	s__AG_C	1.0	no	0
Zotu1525	0.0061883	0.208333	k__Fungi	p__Ascomycota	c__	o__	f__	g__	s__	0.53	no	0
Zotu102	0.00558049	0.201705	k__Fungi	p__Ascomycota	c__Sordariomycetes	o__Hypocreales	f__Nectriaceae	g__Fusarium	s__brachygibbosum	0.89	no	0
Zotu10420	0.00289146	0.201705	k__Fungi	p__Basidiomycota	c__Agaricomycetes	o__	f__	g__	s__	0.5	no	0
Zotu11339	0.00350311	0.201705	k__Fungi	p__	c__	o__	f__	g__	s__	1.0	no	0
Zotu11999	0.00391391	0.201705	k__Fungi	p__	c__	o__	f__	g__	s__	1.0	no	0
Zotu13082	0.00316937	0.201705	k__Fungi	p__	c__	o__	f__	g__	s__	1.0	no	0
Zotu13202	0.00315175	0.201705	k__Fungi	p__	c__	o__	f__	g__	s__	1.0	no	0
Zotu263	0.00193199	0.201705	k__Fungi	p__Ascomycota	c__Leotiomycetes	o__Helotiales	f__Hyaloscyphaceae	g__Lachnum	s__spartinae	0.7	no	0
Zotu266	0.00785963	0.201705	k__Fungi	p__	c__	o__	f__	g__	s__	1.0	no	0
Zotu424	0.00365271	0.201705	k__Fungi	p__Basidiomycota	c__Tremellomycetes	o__Tremellales	f__Tremellales	g__g1	s__tephrensis	0.99	no	0
Zotu494	0.00439253	0.201705	k__Fungi	p__Ascomycota	c__	o__	f__	g__	s__	0.8	no	0
Zotu37	0.00415865	0.199495	k__Fungi	p__Ascomycota	c__Sordariomycetes	o__Sordariales	f__Chaetomiaceae	g__	s__	1.0	no	0
Zotu73	0.0551456	0.199495	k__Fungi	p__Ascomycota	c__Dothideomycetes	o__Pleosporales	f__Lophiostomataceae	g__Herpotrichia	s__juniperi	1.0	no	0
Zotu1304	0.0130957	0.198864	k__Fungi	p__Ascomycota	c__Sordariomycetes	o__Diaporthales	f__Valsaceae	g__Phomopsis	s__columnaris	0.74	yes	49
Zotu170	0.00393293	0.198864	k__Fungi	p__Zygomycota	c__Mucoromycotina	o__Mortierellales	f__Mortierellaceae	g__Mortierella	s__exigua	0.55	no	0
Zotu78	0.00592527	0.188131	k__Fungi	p__Ascomycota	c__Dothideomycetes	o__Pleosporales	f__Pleosporaceae	g__Ulocladium	s__chartarum	0.96	no	0
Zotu1653	0.00803757	0.1875	k__Fungi	p__Ascomycota	c__	o__	f__	g__	s__	0.54	no	0
Zotu367	0.0296549	0.1875	k__Fungi	p__Basidiomycota	c__Agaricomycetes	o__Cantharellales	f__Ceratobasidiaceae	g__Ceratobasidium	s__	0.91	no	0
Zotu285	0.00437019	0.184659	k__Fungi	p__Ascomycota	c__	o__	f__	g__	s__	0.75	no	0
Zotu1936	0.00644028	0.181187	k__Fungi	p__Ascomycota	c__	o__	f__	g__	s__	0.51	no	0
Zotu388	0.0215881	0.178662	k__Fungi	p__Ascomycota	c__	o__	f__	g__	s__	0.91	no	0
Zotu233	0.00551359	0.177083	k__Fungi	p__Ascomycota	c__Leotiomycetes	o__Helotiales	f__	g__	s__	0.69	no	0
Zotu293	0.00565641	0.177083	k__Fungi	p__Ascomycota	c__Sordariomycetes	o__Hypocreales	f__Nectriaceae	g__	s__	0.73	yes	1
Zotu80	0.192698	0.177083	k__Fungi	p__Basidiomycota	c__Agaricomycetes	o__Cantharellales	f__Ceratobasidiaceae	g__Thanatephorus	s__solani	1.0	no	0
Zotu107	0.0447662	0.171717	k__Fungi	p__	c__	o__	f__	g__	s__	1.0	no	0
Zotu79	0.00578239	0.171717	k__Fungi	p__Ascomycota	c__Dothideomycetes	o__Capnodiales	f__Mycosphaerellaceae	g__Cladosporium	s__tenuissimum	0.77	yes	12
Zotu1006	0.0547444	0.170455	k__Fungi	p__Ascomycota	c__	o__	f__	g__	s__	0.92	no	0
Zotu379	0.0409759	0.170455	k__Fungi	p__Basidiomycota	c__	o__	f__	g__	s__	0.62	no	0
Zotu404	0.00481031	0.170455	k__Fungi	p__Ascomycota	c__Leotiomycetes	o__Leotiomycetes	f__Leotiomycetes	g__Leohumicola	s__verrucosa	0.62	no	0
Zotu4314	0.00568785	0.167614	k__Fungi	p__Ascomycota	c__	o__	f__	g__	s__	0.67	no	0
Zotu197	0.256906	0.166667	k__Fungi	p__Ascomycota	c__Dothideomycetes	o__Pleosporales	f__Sporormiaceae	g__Preussia	s__terricola	0.98	no	0
Zotu292	0.046603	0.166667	k__Fungi	p__Ascomycota	c__	o__	f__	g__	s__	0.72	no	0
Zotu436	0.00359547	0.166667	k__Fungi	p__Ascomycota	c__	o__	f__	g__	s__	0.97	no	0
Zotu784	0.0292551	0.166667	k__Fungi	p__Ascomycota	c__	o__	f__	g__	s__	0.84	yes	1
Zotu216	0.0941549	0.162247	k__Fungi	p__Basidiomycota	c__Agaricomycetes	o__Agaricales	f__Marasmiaceae	g__Calyptella	s__capula	0.98	no	0
Zotu2284	0.0052846	0.162247	k__Fungi	p__Ascomycota	c__Leotiomycetes	o__Helotiales	f__Helotiales	g__Tetracladium	s__	1.0	no	0
Zotu3950	0.0029	0.160354	k__Fungi	p__	c__	o__	f__	g__	s__	1.0	no	0
Zotu508	0.00475923	0.160354	k__Fungi	p__Ascomycota	c__Eurotiomycetes	o__Eurotiomycetes	f__Eurotiomycetes	g__Sarcinomyces	s__petricola	0.73	no	0
Zotu495	0.00382194	0.157828	k__Fungi	p__Ascomycota	c__	o__	f__	g__	s__	0.5	no	0
Zotu1023	0.0141791	0.153409	k__Fungi	p__Ascomycota	c__Dothideomycetes	o__Pleosporales	f__Pleosporales	g__Phoma	s__tropica	0.69	yes	13
Zotu232	0.0161288	0.150884	k__Fungi	p__Ascomycota	c__Leotiomycetes	o__Helotiales	f__	g__	s__	0.59	no	0
Zotu630	0.0369658	0.150884	k__Fungi	p__	c__	o__	f__	g__	s__	1.0	no	0
Zotu1314	0.00292458	0.148359	k__Fungi	p__Basidiomycota	c__	o__	f__	g__	s__	0.5	no	0
Zotu145	0.0305368	0.141414	k__Fungi	p__Ascomycota	c__Leotiomycetes	o__Helotiales	f__Hyaloscyphaceae	g__Lachnum	s__	0.99	no	0
Zotu558	0.00276646	0.141414	k__Fungi	p__Ascomycota	c__Dothideomycetes	o__Pleosporales	f__Phaeosphaeriaceae	g__Phaeosphaeria	s__oryzae	0.84	yes	1
Zotu12318	0.0035849	0.139205	k__Fungi	p__	c__	o__	f__	g__	s__	1.0	no	0
Zotu1336	0.0439866	0.139205	k__Fungi	p__Ascomycota	c__Leotiomycetes	o__Helotiales	f__Helotiales	g__Leptodontidium	s__orchidicola	0.6	yes	3
Zotu2302	0.00472839	0.139205	k__Fungi	p__	c__	o__	f__	g__	s__	1.0	no	0
Zotu385	0.00188482	0.139205	k__Fungi	p__Ascomycota	c__Leotiomycetes	o__Helotiales	f__Helotiales	g__Tetracladium	s__	0.99	no	0
Zotu703	0.0137164	0.139205	k__Fungi	p__Ascomycota	c__Dothideomycetes	o__Pleosporales	f__Leptosphaeriaceae	g__Paraphoma	s__chrysanthemicola	1.0	yes	1
Zotu812	0.00621963	0.139205	k__Fungi	p__Ascomycota	c__Dothideomycetes	o__Pleosporales	f__	g__	s__	0.56	no	0
Zotu1704	0.0071902	0.135417	k__Fungi	p__Ascomycota	c__Sordariomycetes	o__Xylariales	f__Hyponectriaceae	g__Microdochium	s__bolleyi	0.88	yes	1
Zotu181	0.0025843	0.130051	k__Fungi	p__Ascomycota	c__Dothideomycetes	o__Pleosporales	f__Pleosporales	g__Phoma	s__BEA_2010	0.92	no	0
Zotu1843	0.00384261	0.127525	k__Fungi	p__	c__	o__	f__	g__	s__	1.0	no	0
Zotu228	0.0163795	0.127525	k__Fungi	p__Ascomycota	c__Leotiomycetes	o__Helotiales	f__	g__	s__	0.52	no	0
Zotu448	0.018515	0.127525	k__Fungi	p__Ascomycota	c__Leotiomycetes	o__	f__	g__	s__	1.0	yes	2
Zotu683	0.00321916	0.127525	k__Fungi	p__Ascomycota	c__	o__	f__	g__	s__	0.52	no	0
Zotu1085	0.00427639	0.125	k__Fungi	p__	c__	o__	f__	g__	s__	1.0	no	0
Zotu264	0.00455535	0.125	k__Fungi	p__Basidiomycota	c__Agaricomycetes	o__Thelephorales	f__Thelephoraceae	g__Tomentella	s__viridula	0.97	no	0
Zotu272	0.0126311	0.125	k__Fungi	p__Basidiomycota	c__Agaricomycetes	o__Agaricales	f__Psathyrellaceae	g__Coprinellus	s__flocculosus	1.0	no	0
Zotu3433	0.00278354	0.125	k__Fungi	p__Ascomycota	c__	o__	f__	g__	s__	0.74	no	0
Zotu426	0.0610142	0.125	k__Fungi	p__Ascomycota	c__Sordariomycetes	o__	f__	g__	s__	0.97	yes	6
Zotu721	0.0263668	0.125	k__Fungi	p__	c__	o__	f__	g__	s__	1.0	no	0
Zotu925	0.0149155	0.125	k__Fungi	p__Ascomycota	c__	o__	f__	g__	s__	0.7	no	0
Zotu12894	0.00236276	0.122159	k__Fungi	p__Ascomycota	c__Sordariomycetes	o__Hypocreales	f__Nectriaceae	g__	s__	1.0	yes	52
Zotu528	0.00981341	0.120581	k__Fungi	p__Ascomycota	c__Dothideomycetes	o__Pleosporales	f__	g__	s__	0.76	no	0
Zotu5560	0.00712842	0.107955	k__Fungi	p__Ascomycota	c__Eurotiomycetes	o__Chaetothyriales	f__Herpotrichiellaceae	g__Phialophora	s__mustea	0.82	yes	1
Zotu1027	0.00432855	0.104167	k__Fungi	p__Ascomycota	c__Dothideomycetes	o__Pleosporales	f__Leptosphaeriaceae	g__Paraphoma	s__chrysanthemicola	1.0	no	0
Zotu1134	0.00610424	0.104167	k__Fungi	p__Ascomycota	c__Pezizomycotina	o__Pezizomycotina	f__Pezizomycotina	g__Chalara	s__	0.67	no	0
Zotu1167	0.00802773	0.104167	k__Fungi	p__Ascomycota	c__Dothideomycetes	o__Pleosporales	f__Leptosphaeriaceae	g__Paraphoma	s__chrysanthemicola	1.0	no	0
Zotu284	0.0514956	0.104167	k__Fungi	p__Ascomycota	c__Leotiomycetes	o__Helotiales	f__Helotiaceae	g__Crocicreas	s__cyathoideum	0.57	no	0
Zotu4371	0.00399835	0.104167	k__Fungi	p__Ascomycota	c__	o__	f__	g__	s__	0.72	no	0
Zotu842	0.00379128	0.104167	k__Fungi	p__Basidiomycota	c__Agaricomycetes	o__	f__	g__	s__	0.68	no	0
Zotu182	0.0904155	0.0997475	k__Fungi	p__Ascomycota	c__Sordariomycetes	o__Xylariales	f__	g__	s__	0.63	no	0
Zotu229	0.0101022	0.0997475	k__Fungi	p__Ascomycota	c__Leotiomycetes	o__Helotiales	f__Helotiales	g__Leptodontidium	s__elatius	0.73	no	0
Zotu321	0.0033688	0.0997475	k__Fungi	p__Ascomycota	c__Leotiomycetes	o__Helotiales	f__Helotiales	g__Cadophora	s__finlandica	0.87	no	0
Zotu382	0.365995	0.0997475	k__Fungi	p__Ascomycota	c__Sordariomycetes	o__Xylariales	f__	g__	s__	0.75	no	0
Zotu427	0.0138049	0.0997475	k__Fungi	p__Ascomycota	c__Dothideomycetes	o__Pleosporales	f__Lophiostomataceae	g__Herpotrichia	s__juniperi	1.0	no	0
Zotu6000	0.00727857	0.0997475	k__Fungi	p__	c__	o__	f__	g__	s__	1.0	no	0
Zotu694	0.00424862	0.0997475	k__Fungi	p__Ascomycota	c__	o__	f__	g__	s__	0.68	yes	9
Zotu300	0.0112465	0.0789141	k__Fungi	p__Ascomycota	c__Leotiomycetes	o__Helotiales	f__Helotiales	g__Leptodontidium	s__elatius	0.78	no	0
Zotu3698	0.00717389	0.0767045	k__Fungi	p__Ascomycota	c__	o__	f__	g__	s__	0.68	no	0
Zotu780	0.00371499	0.0767045	k__Fungi	p__	c__	o__	f__	g__	s__	1.0	no	0
Zotu1056	0.0378776	0.0625	k__Fungi	p__Ascomycota	c__Sordariomycetes	o__	f__	g__	s__	0.94	no	0
Zotu1503	0.00465424	0.0625	k__Fungi	p__Ascomycota	c__Dothideomycetes	o__Pleosporales	f__Leptosphaeriaceae	g__Paraphoma	s__chrysanthemicola	1.0	yes	1
Zotu1558	0.0211683	0.0625	k__Fungi	p__Ascomycota	c__	o__	f__	g__	s__	0.62	no	0
Zotu801	0.00505798	0.0625	k__Fungi	p__Ascomycota	c__	o__	f__	g__	s__	0.52	no	0
